# Sexual size dimorphism increases with body size at the intraspecific level in *Drosophila melanogaster*

**DOI:** 10.64898/2026.01.25.701610

**Authors:** Yang Zhang, Quanquan Jin, Xinqiang Xi

## Abstract

Sexual size dimorphism (SSD), the difference in body size between males and females, typically conforms to Rensch’s rule across species: SSD increases with body size when males are larger but decreases when females are larger. Although this macroevolutionary pattern has been extensively documented, intraspecific analyses remain rare, yet they are essential for understanding the proximate mechanisms underlying the origin and maintenance of sexual dimorphism. In particular, it remains unclear whether within-species variation in SSD is driven primarily by sex-specific differences in growth rate or in development time. Here, we addressed this question by examining SSD scaling in inbred lines of *Drosophila melanogaster* from the well-established *Drosophila melanogaster* Genetic Reference Panel (DGRP) reared under two thermal environments (25 °C and 28 °C). Females were consistently larger than males, resulting in pronounced female-biased SSD across different lines of this model insect. Moreover, SSD increased with overall body size, representing a reversal of Rensch’s rule at the intraspecific level. This scaling pattern was largely explained by higher female growth rates rather than sexual differences in development time. Elevated temperature reduced SSD by decreasing female growth rate while slightly enhancing that of males. Together, our results demonstrate that Rensch’s rule does not universally apply at intraspecific level and underscore the critical role of growth rate and environmental sensitivity in shaping SSD at the intraspecific level.
