## Supplemental Table 1 for "Sexual size dimorphism increases with body size at the intraspecific level in *Drosophila melanogaster*"

### Sheet: Table1
	Fixed				Random
	Estimate	df	F	P	VAR	SD	AIC	P
Body Weight
Sex	-260.368	3619.26	3998.24	< 0.001
Temperature	-156.837	3634.94	811.248	< 0.001
Sex ×Temperature	71.3647	3618.94	92.1181	< 0.001
Genotype					4333.53	65.8296	44595	< 0.001
Residual					12019.2	109.632
Length of larval stage
Sex	-0.317755	3619.57	0.767734	0.380977
Temperature	-17.7888	3634.53	3117.68	< 0.001
Sex ×Temperature	0.205231	3619.17	0.14279	0.705545
Genotype					18.5256	4.30414	25542	< 0.001
Residual					64.0589	8.00368
Growth rate
Sex	-2.24721	3619.68	2980.95	< 0.001
Temperature	-0.0835607	3634.56	0.682596	0.408749
Sex ×Temperature	0.261912	3619.29	10.8092	< 0.001
Genotype					0.400795	0.633084	11580	< 0.001
Residual					1.38107	1.17519
